# Multiple domains in ARHGAP36 regulate PKA degradation and Gli activation

**DOI:** 10.1101/2020.05.14.094961

**Authors:** Patricia R. Nano, Takamasa Kudo, Nancie A. Mooney, Jun Ni, Janos Demeter, Peter K. Jackson, James K. Chen

## Abstract

ARHGAP36 is a Rho GTPase-activating protein (GAP) family member that contributes to spinal cord development and tumorigenesis. This multidomain protein is composed of splicing-dependent N-terminal sequences, the GAP-like region, and a unique C-terminal domain, and an N-terminal arginine-rich region has been shown to suppress protein kinase A (PKA) and activate Gli transcription factors. To understand how these structural elements act in concert, we have mapped the ARHGAP36 structure-activity landscape with domain- and amino-acid-level resolution. ARHGAP36-mediated Gli activation can be repressed by N-terminal sequences that regulate subcellular ARHGAP36 localization and PKA targeting. The GAP-like and C-terminal domains counteract this autoinhibitory mechanism and promote ARHGAP36 trafficking to the plasma membrane and primary cilium, respectively. The GAP-like domain may also conditionally suppress the arginine-rich region, and it modulates ARHGAP36 binding to the prolyl oligopeptidase-like protein PREPL and the E3 ubiquitin ligase PRAJA2. These domain-dependent activities provide a potential means for tissue-specific ARHGAP36 functions.
