## Supplementary File 3 for "Multiple domains in ARHGAP36 regulate PKA degradation and Gli activation"

### Sheet: Table S3.1_Antibodies
Reagent	Source	Catalog number	Application
Primary antibodies
Mouse monoclonal IgG1 anti-FLAG	Sigma	F1804	Western blot (1:1000), Immunofluorescence (1:1000)
Mouse monoclonal IgG2b anti-PKA[C]	BD Biosciences	610981	Western blot (1:1000), Immunofluorescence (1:200)
Mouse monoclonal IgG2a anti-importin b	Santa Cruz Biotechnology	sc-137016	Western blot (1:1000)
Rabbit monoclonal IgG anti-GM130	Abcam	ab52649	Immunofluorescence (1:200)
Mouse monoclonal IgG2a anti-Arl13b	Antibodies Incorporated	75-287	Immunofluorescence (1:2000)
Chicken polyclonal IgY anti-GFP	Abcam	ab13970	Immunofluorescence (1:1000)
Rabbit polyclonal IgG anti-mCherry	Abcam	ab167453	Immunofluorescence (1:500)
Secondary antibodies
Goat polyclonal anti-mouse IgG (H+L)-HRP conjugate	Jackson ImmunoResearch Laboratories	115-005-166	Western blot (1:5000)
Goat polyclonal anti-mouse IgG, Fcy subclass 1-specific-Alexa Fluor 488 conjugate	Jackson ImmunoResearch Laboratories	115-545-205	Immunofluorescence (1:400)
Goat polyclonal anti-mouse IgG, Fcy subclass 1-specific-Alexa Fluor 594 conjugate	Jackson ImmunoResearch Laboratories	115-585-205	Immunofluorescence (1:400)
Goat polyclonal anti-mouse IgG, Fcy subclass 2a-specific-Alexa Fluor 488 conjugate	Jackson ImmunoResearch Laboratories	115-545-206	Immunofluorescence (1:400)
Goat polyclonal anti-mouse IgG, Fcy subclass 2a-specific-Alexa Fluor 647 conjugate	Jackson ImmunoResearch Laboratories	115-605-206	Immunofluorescence (1:400)
Goat polyclonal anti-mouse IgG, Fcy subclass 2b-specific-Cy™5 conjugate	Jackson ImmunoResearch Laboratories	115-175-207	Immunofluorescence (1:400)
Goat polyclonal anti-chicken IgG (H+L)-Alexa Fluor 488 conjugate	Invitrogen	A-11039	Immunofluorescence (1:400)
Goat polyclonal anti-rabbit IgG (H+L)-Alexa Fluor 488 conjugate	Invitrogen	A-11034	Immunofluorescence (1:400)
Goat polyclonal anti-rabbit IgG (H+L)-Alexa Fluor 594 conjugate	Invitrogen	A-11037	Immunofluorescence (1:400)

### Sheet: Table S3.2_Primers
Primer	Sequence (5’ to 3’)	Application
1	GACCATCCTCTAGACTGCCGCTCGAGGCCACCATGGGTGGCTGCATTCCTTT	Amplification of ARHGAP36 cDNA from pBMN-ARHGAP36-3XFLAG-IRES-mCherry (isoform 1) (Forward)
2	GACCATCCTCTAGACTGCCGCTCGAGGCCACCATGAGTGTCTTGGGAGGAGC	Amplification of ARHGAP36 cDNA from pBMN-ARHGAP36-mCherry (isoform 2) (Forward)
3	CTCACCATGGTGGCGGGATCAACCGCGGTGTACAAGAAAGCTGGGTC	Various
4	GGGGACAAGTTTGTACAAAAAAGCAGGCTCAATGAGTGTCTTGGGAGGAGCCCCAGGACA	Amplification of N2, N2-GAP CDS and attachment of attB adapters (Forward)
5	GGGGACCACTTTGTACAAGAAAGCTGGGTCCTTCCTTTTGGATCCCAGAAGTCGT	Amplification of N2 CDS and attachment of attB adapters (Reverse)
6	GGGGACCACTTTGTACAAGAAAGCTGGGTCGAAGAGGACATCCCAGTTATCAATCATGG	Amplification of N2-GAP CDS and attachment of attB adapters (Reverse)
7	GGGGACAAGTTTGTACAAAAAAGCAGGCTCAATGAGTCTCAATCCGATTGCGAAACAAAT	Amplification of GAP-C CDS and attachment of attB adapters (Forward)
8	GGGGACCACTTTGTACAAGAAAGCTGGGTCAGGAAAGAAGTAGCTGACGCCAGTTTTGGC	Amplification of GAP-C CDS and attachment of attB adapters (Reverse)
9	AGCAGGCTCAGCCACCATGCAGGTTGAAGAAGCCACCG	Amplification of Iso 3 truncation mutants (Forward)
10	CTTGTACAGCTCGTCCATGCCG	Various
11	GTATCGATACACAGCCTCTACGAGCTGGAGCGTCTGAAGC	S25Y (Forward)	Site-directed mutagenesis of ARHGAP36 isoform 2
12	GCTTCAGACGCTCCAGCTCGTAGAGGCTGTGTATCGATAC	S25Y (Reverse)
13	GACATTTGGCATTAGCCCGGAAGAGGTCCTGGTG	L86P (Forward)
14	CACCAGGACCTCTTCCGGGCTAATGCCAAATGTC	L86P (Reverse)
15	GGT GAA CGA GTT TAC CCG CAT CAA GCA TCT TGA ACT GAC AG	R97L (Forward)
16	CTG TCA GTT CAA GAT GCT TGA TGC GGG TAA ACT CGT TCA CC	R97L (Reverse)
17	GGCGCTTTTTCAGTCGCATCCGGAATGAGCCCACCTTG	R138I (Forward)
18	CAAGGTGGGCTCATTCCGGATGCGACTGAAAAAGCGCC	R138I (Reverse)
19	ACACTGCACCTCGCCACCCACGGCGAGTG	R153W (Forward)
20	CACTCGCCGTGGGTGGCGAGGTGCAGTGT	R153W (Reverse)
21	GACACTGCACCTTGACGCCCACGGC	R154Q (Forward)
22	GCCGTGGGCGTCAAGGTGCAGTGTC	R154Q (Reverse)
23	CTGCTGCAGACCCTGCAGCGTTCAAAAATTTCCTTTCC	L177R (Forward)
24	GGAAAGGAAATTTTTGAACGCTGCAGGGTCTGCAGCAG	L177R (Reverse)
25	CCTTTCCAATTGGCCAACAACTTCTGGGATCCAAAAGG	R187Q (Forward)
26	CCTTTTGGATCCCAGAAGTTGTTGGCCAATTGGAAAGG	R187Q (Reverse)
27	CCCCAGGTTGTTGAGGCTTGCCACCAATTCATTGAAAAACATGG	C212H (Forward)
28	CCATGTTTTTCAATGAATTGGTGGCAAGCCTCAACAACCTGGGG	C212H (Reverse)
29	CCAGGTTGTTGAGGCTTGCTACCAATTCATTGAAAAACATGG	C212Y (Forward)
30	CCATGTTTTTCAATGAATTGGTAGCAAGCCTCAACAACCTGG	C212Y (Reverse)
31	CCAGGATCAGCTTTCTCCCCTGCAGTTGCTGGTC	A297P (Forward)
32	GACCAGCAACTGCAGGGGAGAAAGCTGATCCTGG	A297P (Reverse)
33	CTGCATAAAATCACTGAGAGCTGCGAGGACTCAATTGGC	N326S (Forward)
34	GCCAATTGAGTCCTCGCAGCTCTCAGTGATTTTATGCAG	N326S (Reverse)
35	CGTATGACTTCCACTAACTCGGCCTTGGTGTTTGGATCTG	L348S (Forward)
36	CAGATCCAAACACCAAGGCCGAGTTAGTGGAAGTCATACG	L348S (Reverse)
37	GTCAATGTGGTCCGTGCCAGGATTGATAACTGGGATGTC	M387R (Forward)
38	GACATCCCAGTTATCAATCCTGGCACGGACCACATTGAC	M387R (Reverse)
39	GATAACTGGGATGTCCGCTTCCAGGTGCCTCC	L394R (Forward)
40	GGAGGCACCTGGAAGCGGACATCCCAGTTATC	L394R (Reverse)
41	GAGAAGGAGGCCAAAACTAGCGTCAGCTACTTCTTTCC	G510S (Forward)
42	GGAAAGAAGTAGCTGACGCTAGTTTTGGCCTCCTTCTC	G510S (Reverse)
43	CAGGGCTCCGTCTTCCAGCT	Generation of L171P ARHGAP36 isoform 2
44	GTGCGTCAGCTCCGTGAAGA	Generation of L171P ARHGAP36 isoform 2
45	GACCATCCTCTAGACTGCCGCTCGAGGCCACC	Various
46	AGCTGGAAGACGGAGCCCTGCCGCTGCAGACCCTGCAGCTTTCAAAAATTTCCTTTCCAATTGGCCAACGACTTCTGGGATCCAAAAGGAAGATGAGTCTCAATCCGATTGCGAAACAAATCCCCCAGGTTGTTGAGGCTTGCTGCCAATTCATTGAAAAACATGGCTTAAGCGCAGTGGGGATTTTTACCCTTGAATACTCCGTGCAGCGAGTGCGTCAGCTCCGTGAAG	Synthetic oigonucleotide for cloning ARHGAP36 isoform 2 L171P
47	GACCATCCTCTAGACTGCCGCTCGAGGCCACCATGCAGGTTGAAGAAGCCACCG	Amplification of Iso 3 point mutants (Forward)
48	GGCGTCAGCTACTTCTTTCC	Various
49	TGGTGGCGGGATCAACCGCGGTGTACAAGAAAGCTGGGTCGAAGAGGACATCCCAGTTAT	Amplification of N2-GAP point mutants (Reverse)
50	AGCAGGCTCAGCCACCATGAGTGTCTTGGGAGGAGCCCC	Various
51	TCAACCACTTTGTACAAGAAAGCTGGGTCAGGAAAGAAGTAGCTGA	Amplification of ARHGAP36 L317P cDNA from pBMN-ARHGAP36-3XFLAG-IRES-mCherry (isoform 2 L317P) (Reverse)
52	CTCACCATGGTGGCGGGATCAACCGCGGTGTACAAGAAAGCTGGGTC	Error-prone PCR (Reverse)
53	TCTACTTAGTCCAGCACGAAGTCTGG	Sanger sequencing of representative mutant library elements
54	GCATCGCAGCTTGGATACACGC
55	CTTTTTCAGTCGCAGGCGGAATG
56	TATCAATCATGGCACGGACCAC
57	AGCGCATGAACTCCTTGA
58	ACAGGATGTCCCAGGCGAAGGGCAG
59	CACGTGAAGGCTGCCGAC	Isolation of ARHGAP36 inserts from genomic DNA of screen populations
60	TGGCCATGTTATCCTCCTCG
